# *TIGRdisco*: a tool for the discovery of TIGR arrays and TIGR-associated Tas proteins from nucleotide sequences

**DOI:** 10.64898/2026.11.04.764119

**Authors:** Siwen Gu, Zheng Gong, Jenny C. Mortimer

## Abstract

**Motivation:** Tandem Interspaced Guide RNA (TIGR)–TIGR-associated protein (Tas) represents a new class of RNA-guided DNA-targeting systems, characterized by a hypercompact Tas effector guided by tigRNAs processed from TIGR arrays. In contrast to CRISPR arrays where detection relies on its near-identical direct repeats, TIGR arrays are found in dual-repeat or stem-loop architectures with extremely short box motifs and units show sequence variability within an array. This complicates its identification and limits the discovery of TIGR-Tas systems.

**Results:** Here, we present *TIGRdisco*, an integrated tool capable of discovering both the Tas protein and its associated TIGR arrays directly from unannotated nucleotide sequences. *TIGRdisco* implements independent engines to detect the two array architectures through a motif-agnostic approach. We benchmarked *TIGRdisco* against a reference dataset of TIGR-Tas loci, recovering more than 80% of array units within its search window for both types of TIGR array architectures. Furthermore, *TIGRdisco* recovered arrays for loci within clusters of Tas where associated arrays were mostly unannotated in the existing reference. We found that these arrays largely contain non-canonical box motifs or unit lengths. Lastly, as a case study, we utilized *TIGRdisco* and successfully uncovered TIGR-Tas loci across metagenomic and genomic datasets.

**Availability and Implementation:** *TIGRdisco* is open-source and available at https://github.com/JennyMortimer/TIGRdisco. All analysis outputs are attached in the Supplementary Data and available at Figshare (<u>doi.org/10.25909/34974796</u>).
