## Supplementary Data for "*TIGRdisco*: a tool for the discovery of TIGR arrays and TIGR-associated Tas proteins from nucleotide sequences"

### Sheet: Information
Supplementary Data
The three sheets in the Supplementary Data contains outputs from TIGRdisco of TIGR-Tas loci which we investigated in more detail in the manuscript. These were derived from TIGRdisco searches from the case studies (metagenome, genome and MAG samples).
Full TIGRdisco outputs for the metagenome, genomic and MAG samples are available on FigShare:	https://doi.org/10.25909/34974796
Name referred to in the manuscript	Folder name on FigShare
Hydrothermal vent	Dombowski
Yellowstone National Park hotspring	JGI_microbialmat
Root Rhizosphere	Xu_2018_citrus
Salicola phage CGphi29 genome	NC_020844
Curated output of TIGRdisco outputs from analysis of unannotated samples in clades from TIGRSafari have also been deposited to FigShare:	https://doi.org/10.25909/34974796
File name:	TIGRdisco_cladeanalysis

### Sheet: HydroTas
Tas name	protein_name	sequence_name	strand	protein_sequence	tier	score	full_E	domain_E	HMM_cov	protein_cov	ntd_annotation	tigr_array	hmm_alignment	weblogo_array_usage	weblogo
HydroTasH-1	SAMN06269072_chunk_0001::k141_1103566__1226_2122_-	SAMN06269072_chunk_0001::k141_1103566	-	MTCVAINYNNDPLKDKHRKIPKAKGGTYTKENTKIIDPVDHMKIHGNLRIREEDYEELKMYIDDREQLMKVHNKINNQILALKRRTDNLLPSTVEFLTEQITPIKKKLDNRSKDISKWIKIHRNEDPLIDMVLNIKSVGPMTIAYCITYIDLEKAKYASSLWKYAGLHAASHERYKKGETSGGNKKLRCILWNMAESQIKQRGPYREIYDSTKNKLSISKKIVKSRNTKGHLVEIPWKDAKPCHRHGAATRIIMKHFLADYWIMGRKVRGLPTNKLYVEEKLGHENIIRPEERGWKLP	high_confidence_tas	133.83	3.5615e-37	4.45021e-37	0.579832	0.855705	TasH-like	Array=1; Side=upstream; IC=26.7 bits Coordinates: Tas-oriented record (see Units for original input coordinates) Idx0 | R1 | Spacer A | R2 | Spacer B | Class 148 | AAGAAACCCA | AAGCTGGG | AAGCGAGCTA | TTCCCAGA | Prefix 184 | AAGAAAACCA | TCAAATCC | AAGCGAGCTA | ATAAATGC | Core 220 | AAGAAAACCA | GACAACCA | AAGCGAGCTA | TTTTACAC | Core 256 | AAGAAAACCA | AAACTAAT | GAGCGAGTTA | TAAATTAA | Core 4 u…		Array 1: No logo: fewer than 4 unambiguous units in a compatible group; total=4 Array 2: used=5/6; length=36; group=(36,); Core only
HydroTasA-1	SAMN06269072_chunk_0003::k141_1637871__1409_2350_-	SAMN06269072_chunk_0003::k141_1637871	-	MSFSKFRIIARMYLDQQQMRIGCEHRIRKILEEIPGIEKIDYMKLIKDKKEKLLTELKEKLKVDDLTLELIAIMKTHRDNLYAEEKRLLKDFENVAKDTLIWKWSKNVKGLGPVGCMTFLGFINPDATSAGKIWKYFGYAPDSKLVKGQKANFNREAKGRAWVIATNVIRAGDPYYTALYKAKKKYYLKVRGMEKYIEDPTKCPDYEKCMELLRAKAKRMGRPVKKPPCRAHADNRAKRWLIKLLLSHAWELIRREMGQEIPKHRNYIPPKPHEWWEEIASSEWFQRILRNIETGKLEEVEPPVTLEEIIGEP	high_confidence_tas	129.265	8.93538e-36	1.07884e-35	0.557423	0.875399	TasA-like	Array=1; Side=downstream; IC=26.6 bits Coordinates: Tas-oriented record (see Units for original input coordinates) Idx0 | R1 | Spacer A | R2 | Spacer B | Class 1251 | GTGAACCA | TTAATTTGA | GTGAACCA | GTAAAAAGA | Prefix 1285 | GTGAGCCA | GTCATCTAG | GGGAACCA | AAAAGTTTT | Core 1319 | GTGAACCA | AACCTATGCA | GAGAACCA | GTTGAGGGA | Core 1354 | GTGAGCCA | TAATAAACT | GGGAACCA | ATCGACGGT | Core 1388…		Array 1: used=14/17; length=34; group=(34,); Core only
HydroTasA-2	SAMN06269072_chunk_0003::k141_797573__634_1491_+	SAMN06269072_chunk_0003::k141_797573	+	MNEIKPLVRGIYDLQDIRIRIGNRIVSHFMSKLGVEPGKKKSKDVDALWKELKQSHKRITDALLEQPKVRKKFVTDGLIHNEIEYILVTIYLDLIEKEKQLVKALDKHLKDHPVYQWLQEQKGVGPLMAGVILSEIKIHKAKYVSSLWKYAGLDVVNGKARSARREHLVEREYIDKNGEKKTKLSLSFNKFLHDKLLGVLGTNLLRAKSEWATVYYNYRNRIENHPKHKDKSKGHIHNMSRRYMVKQFMKPLYAVWRQAEGLKVHPPYEEAKLGIKHHEEKVQPK	high_confidence_tas	198.319	9.09685e-57	9.9927e-57	0.546218	0.964912	TasA-like	Array=1; Side=downstream; IC=23.5 bits Coordinates: Tas-oriented record (see Units for original input coordinates) Idx0 | R1 | Spacer A | R2 | Spacer B | Class 1513 | AGAAAACCA | CAGTGATTA | AGTTAGCCA | ATAACAGAT | Core 1549 | ACAAAATCA | GAAAATATA | AGCGCCACG | GATTTTT | Core 1583 | AGAAAGCCA | ATTTAAAAA | AGTGTATCA | AAATGTAAT | Core 1619 | AGAAAACCA | AAAGAGTAG | AATGCATCA | GATAAATAT | Core 1…		Array 1: used=13/16; length=36; group=(36,); Core only

### Sheet: SpringTas
Tas name	protein_name	sequence_name	strand	protein_sequence	tier	score	full_E	domain_E	HMM_cov	protein_cov	ntd_annotation	tigr_array	hmm_alignment	weblogo_array_usage	weblogo
SpringTasA-1	SAMN05518059.chunk_001::k141_30665__150_1043_+	SAMN05518059.chunk_001::k141_30665	+	MGEEIPEEAFKTGMEQTSVRALTDLYYDLQKSRIALENRVRAIKQERSHQSQEEAKVLSSVLEDVVRMEKAIPRAFQAYVAKSPVWPWLSRVKGIGVILAANLVSIYGDCSKFDTISKMWAYTGLHVIKRCENCKKRYFDSELEKQKFIDKMVKRLEGMAERRKNGSQFKKEDAEKRVKGWICSCEQPKPYSCAPSIRGDEIPDWNKNARVLAFKIADSFIKHECFGQRLYKQFYAEELNKGKPKGKAYMTARRKVVKIFLANYWINARKAVGLPTRVPYVQEYLKHTDIIEWPIEK	high_confidence_tas	168.789	1.04338e-48	1.24254e-48	0.563025	0.93266	TasA-like	Array=1; Side=downstream; IC=26.8 bits Coordinates: Tas-oriented record (see Units for original input coordinates) Idx0 | R1 | Spacer A | R2 | Spacer B | Class 1076 | TGGAACCCA | CATACAAC | ATGCGAGCC | TATGAAATAG | Core 1112 | TGAAGCCCA | CTAACTAT | ATGCGAGCC | AACCCGGATA | Core 1148 | TGAAACCCA | CTCCCCAC | ATGCGAGCC | AAAGACGAAA | Core 1184 | TGGAACCCA | CATATGCC | ATGCGAGCC | GAAGCAGGTT | Core…		Array 1: used=6/10; length=36; group=(36,); Core only
SpringTasA-2	SAMN06267761.chunk_002::k141_31304__1703_2656_+	SAMN06267761.chunk_002::k141_31304	+	MIEAAPETQPIHESHIAHGLTPQVDDESHGVNGRERRPVTPAPTPQPETHEAHVSQSLNGLTPHDGDESQPGHGRELGGLGAVFNDAVLRRLLHPRKYTKSPEFFKPHLLVLETTVDTATSLTKIRVALENQLSELLYNHNIDVSELEKTHLLNALKTIYFLEREIKAGLKHQVSEEDPVVRFLLSIPGVSYELTAQFLAEVVTLQRFKGLRSLYHYAGFHVVDGHAPKLSDMAAGRTRWNQRLRSVMYKIVMNVLKAHAKNPNVYGMLYYEARERYVRRGDAKNKKHIHLRAARLVAKKILRDIWAIAHGDGVADS	high_confidence_tas	108.32	2.98588e-30	3.39518e-30	0.487395	0.621451	TasA-like	Array=1; Side=overlapping_CDS; C=CCA; D=TG; class=core; support=1.0 Coordinates: Tas-oriented record (see Units for original input coordinates) Idx1 | L-stem | box C | Spacer A | box D | Connector | box C' | Spacer B | box D' | R-stem 1726 | GAAAC | CCA | ACCCATCCA | TG | AAAG | CCA | CATAGCCCA | TG | GTCTC 1768 | TCTCACGCC | CCA | GGTGGACGA | TG | AAAG | CCA | CGGGGTCAA | TG | GGCGGGAGA 1849 | G…

### Sheet: RootMAG Tas
Tas name	protein_name	sequence_name	strand	protein_sequence	tier	score	full_E	domain_E	HMM_cov	protein_cov	ntd_annotation	tigr_array	hmm_alignment	weblogo_array_usage	weblogo
RootTasA-1	Xu_citrus.chunk_218::spire_mag_00080754__k141_1181813__20489_21292_-	Xu_citrus.chunk_218::spire_mag_00080754__k141_1181813	-	MSATPEAIQKLSRDLRNAAKLMGVKEARYFVDTYYQMQDFRIASGNQQRKLLEGEEPSEFIGWLNTNLDVLEGQIRAVLDKWSAAQPMGEWARQVVGIGPVISAGLLANIDITKAPTVGHIWRFAGLDPSSKWTKGQKRPWNASLKRLCWLMGESFVKVSGNKNDRYGKLYLERKAYEQKRNDAGELAHVAKERLEQKHAKQLDPELKALLATGKLPMKALHERSKRWAVKLFLAHWHSEAYRLHYGTEPPKPYPIAILGHAHVIEP	high_confidence_tas	213.488	2.15517e-62	2.34531e-62	0.57423	0.966292	TasA-like	Array=1; Side=upstream; IC=31.6 bits Coordinates: Tas-oriented record (see Units for original input coordinates) Idx0 | R1 | Spacer A | R2 | Spacer B | Class 14278 | GAGCGAGCCG | GGGCGATT | GAGCGAACCG | TAGAATTG | Core 14314 | GAGCGAGCCG | CAATGTTA | GAGAGAACCG | ATGTCGCG | Core 14350 | GAGCGAGCCG | TGTAATTT | GAGAGTGCCG | GGGACAAG | Core 14386 | GAGCGAGCCG | TGAAAGAT | GAGAGAATCG | CCGCAAAT | Co…		Array 1: used=11/14; length=36; group=(36,); Core only Array 2: used=7/8; length=36; group=(36,); Core only
RootTasA-2	Xu_citrus.chunk_213::spire_mag_00080688__k141_2114485__1368_2144_-	Xu_citrus.chunk_213::spire_mag_00080688__k141_2114485	-	MQPFSMANIGLYAETLDDIEGVRKAAANRLRALQAAPGDNGYGLADSDPTVLTQLSVMESIDALEKRAIKNLERAVKTHPLGPWIIAQKGIGLKQAGRLLAKTGDPYYHNGYYDTGAVDKHGEPVMEPYDRPRTVSELWAYCGYSVVGGESQRHRKGQQGNWNDTARMRAWNIAGSCLKAQGHYADVYYAAREHYADAVHQKECVRCGPSGRPAQVGSALSDGHRHARALRKVSKEFLKDLWRESKRLHEEAALPIAA	high_confidence_tas	163.292	3.63573e-47	4.55872e-47	0.495798	0.910853	TasA-like	Array=1; Side=upstream; C=CCA; D=CG; class=core; support=0.6666666666666666 Coordinates: Tas-oriented record (see Units for original input coordinates) Idx1 | L-stem | box C | Spacer A | box D | Connector | box C' | Spacer B | box D' | R-stem 1916 | CTTGCCGCCGGG | CCA | CGGGGGATT | CG | ATGC | CCA | TACCACCCA | CG | CCCGGCGGTAAC 1975 | TCGGCGGGG | CCA | AGTAGTCGT | CG | GCGC | CCA | AAGCGCGAC | C…
